# Ischemic stroke induces persistent alteration to brain stromal progenitor cells linked to chronic vascular dysfunction

**DOI:** 10.64898/2025.12.10.693193

**Authors:** Michael Candlish, Peter Breunig, Işıl Özdemir, Christina Sauerland, Stefan Günther, Kikhi Khrievono, Mario Looso, Iman Ghasemi, Katrin Schäfer, Amparo Acker-Palmer, Shamim Ashrafiyan, Johanna Ernst, Hans Worthmann, Gerrit M. Grosse, T.M Underhill, Angelos Skodras, Caroline Tscherpel, Christian Grefkes, Marcel H. Schulz, Jasmin K. Hefendehl

## Abstract

Fibrotic scar formation after stroke serves a dual role: while essential for providing structural support during post-ischemic recovery, excessive fibrosis in the chronic phase of stroke impairs regenerative processes including axonal regrowth and neovascularization. The temporal dynamics of fibrosis are critical determinants of functional outcomes, as the balance between protective scarring and regenerative capacity differs across distinct stroke phases. Consequently, strategic modulation of fibrotic processes to preserve regenerative potential represents a promising therapeutic approach in stroke recovery. To understand the cellular mechanisms underlying this fibrotic response, we investigated stromal progenitor cell composition in the post-stroke brain. The vast majority of stromal progenitor cells (SPCs) are pericytes, with minorities comprising perivascular fibroblasts (PVFs) and vascular smooth muscle cells. We demonstrate that ischemic stroke drives a long-term shift in this composition, characterized by sustained expansion of the PVF population and excessive laminin deposition in the peri-infarct region, effects that persist for at least six months post-stroke. Single-cell RNA sequencing revealed sustained transcriptional and compositional alterations in the SPC population throughout chronic post-stroke phase, driven by AP-1-mediated signaling via TNFα in both PVFs and pericytes. These changes correlate with long-term vasomotor dysfunction and capillary constriction in the peri-infarct region at six weeks post-stroke. Ischemic stroke drives aberrant, persistent PVF accumulation at the capillary bed with implications for post-stroke cerebrovascular dysfunction and recurrent stroke. Taken together, these findings reveal that ischemic stroke drives an aberrant long-term mis-localization of PVFs to the capillary bed that may have clinically-relevant implications for post-stroke cerebrovascular function as well as potential ramifications for recurrent stroke.
