## Supplementary table 1 for "Ischemic stroke induces persistent alteration to brain stromal progenitor cells linked to chronic vascular dysfunction"

### Sheet: Primary Antibodies
Antibody	Species	Application and dilution	Manufacturer / source
anti- CD31	rat	IHC 1:50	BD Pharmigen, 550274
anti- cFos	rabbit	ICC 1:2000	Invitrogen, PA5-143600
anti IGFBP4	rabbit	IHC, 1:500	BiotechNE, Nbp1-80549
anti- Jun	rabbit	ICC 1:300	Cell Signaling, 9165
anti- JunB	rabbit	IHC, 1:500; ICC: 1:300	Cell Signaling, 3753
anti- Laminin	rabbit	IHC, 1:500	Merck, L9393
anti- Nf-κB	rabbit	ICC, 1:500	invitrogen, 51-0500
anti- PDGFRα	goat	IHC 1:500	R&D Systems, AF1062

### Sheet: Secondary antibodies
Antibody	Species	Application and dilution	Manufacturer / source
anti-goat IgG Alexa 488	donkey	IHC: 1:1000	Invitrogen A11055
anti-goat IgG Alexa 647	donkey	IHC: 1:1000	Invitrogen, A21447
anti-rabbit IgG Alexa 488	donkey	IHC: 1:1000	Invitrogen A21206
anti-rabbit IgG Alexa 647	donkey	IHC: 1:1000	Invitrogen A31573
anti-rat IgG Alexa Plus 647	donkey	IHC: 1:1000	Invitrogen A48272TR
